# A tissue centric atlas of cell type transcriptome enrichment signatures

**DOI:** 10.1101/2023.01.10.520698

**Authors:** P Dusart, S Öling, E Struck, M Norreen-Thorsen, M Zwahlen, K von Feilitzen, P Oksvold, M Bosic, MJ Iglesias, T Renne, J Odeberg, F Pontén, C Lindskog, M Uhlén, LM Butler

## Abstract

Genes with cell type specific expression typically encode for proteins that have cell type specific functions. Single cell RNAseq (scRNAseq) has facilitated the identification of such genes, but various challenges limit the analysis of certain cell types and lowly expressed genes. Here, we performed an integrative network analysis of over 6000 bulk RNAseq datasets from 15 human organs, to generate a tissue-by-tissue cell type enrichment prediction atlas for all protein coding genes. We profile all the major constituent cell types, including several that are fragile or difficult to process and thus absent from existing scRNAseq-based atlases. The stability and read depth of bulk RNAseq data, and the high number of biological replicates analysed, allowed us to identify lowly expressed cell type enriched genes that are difficult to classify using existing methods. We identify co-enriched gene panels shared by pancreatic alpha and beta cells, chart temporal changes in cell enrichment signatures during spermatogenesis, and reveal that cells in the hair root are a major source of skin enriched genes. In a cross-tissue analysis, we identify shared gene enrichment signatures between highly metabolic and motile cell types, and core identity profiles of cell types found in across tissue types. Our study provides the only cell type gene enrichment atlas generated independently of scRNAseq, representing a new addition to our existing toolbox of resources for the understanding of gene expression across human tissues.
