## Supplemental Table 3 for "A tissue centric atlas of cell type transcriptome enrichment signatures"

### Sheet: Key
Tab 1
ENSIG_ID	ENSEMBL Gene ID
GENENAME	Gene name (HUGO)
GO biological process complete	Belongs under 'Complete GO annotation datasets' - which is including both manually curated and electronic annotations. Electronic annotations are generated by computer algorithm based on sequence similarity, and are usually not reviewed by curators.
Reactome pathways	Reactome Pathways - Reactome is a freely available, open source relational database of signaling and metabolic molecules and their relations organized into biological pathways and processes. The core unit of the Reactome data model is the reaction. Entities (nucleic acids, proteins, complexes, vaccines, anti-cancer therapeutics and small molecules) participating in reactions form a network of bio…
GO Cellular component	Annotated reported cellular location/component
REFLIST	Contains the number of genes in the reference list, here Homo sapiens, that map to this particular annotation data category.
Upload	Values under this column refers to numbers of gene from the uploaded list (investigated genes) that maps to a particular annotation data category.
Expected	Contains the expected value, which is the number of genes you would expect in your list for this category, based on the reference list. The proportion of genes from the reference list that maps to a particular annotation data category, would equal the exptected proportion of genes found in the uploaded list.
Fold Enrichment	Column shows the Fold Enrichment of the genes observed in the uploaded list over the expected (number in list divided by the expected number). >1 indicates that the category is overrepresented, <1 indicates underrepresentation.
Raw P-value	This column is the raw p-value as determined by Fisher’s exact test. This is the probability that the number of genes you observed in this category occurred by chance (randomly), as determined by the reference list.
FDR	This column is the False Discovery Rate as calculated by the Benjamini-Hochberg procedure.
Tab 2
Mapped IDs	ENSEMBL Gene IDs of genes mapped to synapse related proteins
Gene name	Gene name (HUGO)
Gene description	Gene description (HUGO)
Panther protein class	Protein class, according to the PANTHER Gene Ontology

### Sheet: Tab_1 Alpha_Beta_co_GO
Co-enriched gene list					Table A: GO Biological Process, Alpha and Beta cell co-enriched genes								Table B: GO Reactome Pathways, Alpha and Beta cell co-enriched genes									Table C: GO Cellular Component, Alpha and Beta cell co-enriched genes
ENSIG_ID	GENENAME	Pancreas enrichment			Analysis Type:	PANTHER Overrepresentation Test (Released 20220712)							Analysis Type:	PANTHER Overrepresentation Test (Released 20220712)								Analysis Type:	PANTHER Overrepresentation Test (Released 20220712)
ENSG00000055118	KCNH2	Alpha cells, Beta cells			Annotation Version and Release Date:	GO Ontology database DOI: 10.5281/zenodo.6799722 Released 2022-07-01							Annotation Version and Release Date:	Reactome version 65 Released 2021-10-01								Annotation Version and Release Date:	GO Ontology database DOI: 10.5281/zenodo.6799722 Released 2022-07-01
ENSG00000133878	DUSP26	Alpha cells, Beta cells			Analyzed List:	upload_1 (Homo sapiens)							Analyzed List:	upload_1 (Homo sapiens)								Analyzed List:	upload_1 (Homo sapiens)
ENSG00000198729	PPP1R14C	Alpha cells, Beta cells			Reference List:	Homo sapiens (all genes in database)							Reference List:	Homo sapiens (all genes in database)								Reference List:	Homo sapiens (all genes in database)
ENSG00000019505	SYT13	Alpha cells, Beta cells			Test Type:	FISHER							Test Type:	FISHER								Test Type:	FISHER
ENSG00000107295	SH3GL2	Alpha cells, Beta cells			Correction:	FDR							Correction:	FDR								Correction:	FDR
ENSG00000125675	GRIA3	Alpha cells, Beta cells			GO biological process complete	REFLIST	Upload	Expected	Fold Enrichment	Raw P-value	FDR		Reactome pathways	REFLIST	Upload	Expected	Fold Enrichment	Raw P-value	FDR			GO cellular component complete	REFLIST	Upload	Expected	Fold Enrichment	Raw P-value	FDR
ENSG00000131094	C1QL1	Alpha cells, Beta cells			regulation of secretion (GO:0051046)	623	27	3.9	6.92	3.53e-15	1.85e-11		Neuronal System (R-HSA-112316)	402	17	2.52	6.75	1.02e-09	2.55e-06			synapse (GO:0045202)	1360	43	8.52	5.05	3.2e-19	6.55e-16
ENSG00000165548	TMEM63C	Alpha cells, Beta cells			regulation of transport (GO:0051049)	1766	43	11.06	3.89	3.5e-15	2.74e-11		Regulation of insulin secretion (R-HSA-422356)	78	8	0.49	16.37	6.41e-08	7.99e-05			neuron projection (GO:0043005)	1394	39	8.73	4.47	1.27e-15	1.3e-12
ENSG00000168481	LGI3	Alpha cells, Beta cells			regulation of secretion by cell (GO:1903530)	566	26	3.55	7.33	3.32e-15	5.21e-11		Regulation of beta-cell development (R-HSA-186712)	39	6	0.24	24.55	3.46e-07	0.000216			presynapse (GO:0098793)	527	24	3.3	7.27	5.27e-14	3.59e-11
ENSG00000168824	NSG1	Alpha cells, Beta cells			regulation of localization (GO:0032879)	2104	45	13.18	3.41	6.44e-14	2.53e-10		Regulation of gene expression in beta cells (R-HSA-210745)	19	5	0.12	42	3.35e-07	0.000278			cell junction (GO:0030054)	2136	45	13.38	3.36	1.1e-13	5.6e-11
ENSG00000171533	MAP6	Alpha cells, Beta cells			export from cell (GO:0140352)	467	22	2.93	7.52	3.51e-13	1.1e-09		Integration of energy metabolism (R-HSA-163685)	107	8	0.67	11.93	6.15e-07	0.000306			cell projection (GO:0042995)	2391	46	14.98	3.07	1.3e-12	5.3e-10
ENSG00000188175	HEPACAM2	Alpha cells, Beta cells			secretion by cell (GO:0032940)	412	20	2.58	7.75	2.74e-12	6.14e-09		Transmission across Chemical Synapses (R-HSA-112315)	260	11	1.63	6.75	1.07e-06	0.000443			transport vesicle (GO:0030133)	429	20	2.69	7.44	5.53e-12	1.88e-09
ENSG00000007402	CACNA2D2	Alpha cells, Beta cells			regulation of insulin secretion (GO:0050796)	154	14	0.96	14.51	2.68e-12	7e-09		Potassium Channels (R-HSA-1296071)	103	7	0.65	10.85	5.76e-06	0.00205			transport vesicle membrane (GO:0030658)	226	15	1.42	10.59	2.88e-11	7.36e-09
ENSG00000058404	CAMK2B	Alpha cells, Beta cells			regulation of hormone secretion (GO:0046883)	242	16	1.52	10.55	6.39e-12	1.25e-08		Regulation of gene expression in endocrine-committed (NEUROG3+) progenitor cells (R-HSA-210746)	5	3	0.03	95.76	1.29e-05	0.00402			axon (GO:0030424)	649	23	4.07	5.66	2.6e-11	7.58e-09
ENSG00000101746	NOL4	Alpha cells, Beta cells			regulation of trans-synaptic signaling (GO:0099177)	439	20	2.75	7.27	8.25e-12	1.29e-08		Presynaptic depolarization and calcium channel opening (R-HSA-112308)	11	3	0.07	43.53	8.16e-05	0.0226			somatodendritic compartment (GO:0036477)	861	26	5.39	4.82	3.43e-11	7.78e-09
ENSG00000103034	NDRG4	Alpha cells, Beta cells			modulation of chemical synaptic transmission (GO:0050804)	438	20	2.74	7.29	7.93e-12	1.38e-08		Sensory processing of sound (R-HSA-9659379)	74	5	0.46	10.78	0.000135	0.0336			exocytic vesicle (GO:0070382)	231	15	1.45	10.36	3.85e-11	7.88e-09
ENSG00000120251	GRIA2	Alpha cells, Beta cells			signal release (GO:0023061)	183	14	1.15	12.21	2.33e-11	3.04e-08											plasma membrane bounded cell projection (GO:0120025)	2282	42	14.3	2.94	7.46e-11	1.39e-08
ENSG00000130035	GALNT8	Alpha cells, Beta cells			regulation of ion transport (GO:0043269)	708	24	4.44	5.41	2.21e-11	3.15e-08											synaptic vesicle (GO:0008021)	212	14	1.33	10.54	1.45e-10	2.48e-08
ENSG00000147488	ST18	Alpha cells, Beta cells			regulation of peptide hormone secretion (GO:0090276)	187	14	1.17	11.95	3.05e-11	3.68e-08											cation channel complex (GO:0034703)	224	14	1.4	9.98	2.88e-10	4.52e-08
ENSG00000155816	FMN2	Alpha cells, Beta cells			regulation of peptide secretion (GO:0002791)	190	14	1.19	11.76	3.72e-11	3.89e-08											neuronal cell body (GO:0043025)	505	19	3.16	6	6.43e-10	9.39e-08
ENSG00000159409	CELF3	Alpha cells, Beta cells			localization (GO:0051179)	4566	63	28.61	2.2	3.55e-11	3.97e-08											ion channel complex (GO:0034702)	301	15	1.89	7.95	1.26e-09	1.72e-07
ENSG00000166111	SVOP	Alpha cells, Beta cells			regulation of peptide transport (GO:0090087)	192	14	1.2	11.64	4.24e-11	4.15e-08											cell body (GO:0044297)	574	19	3.6	5.28	4.92e-09	6.28e-07
ENSG00000169213	RAB3B	Alpha cells, Beta cells			regulation of protein secretion (GO:0050708)	250	15	1.57	9.58	1.1e-10	1.02e-07											synaptic vesicle membrane (GO:0030672)	118	10	0.74	13.53	7.5e-09	8.52e-07
ENSG00000185002	RFX6	Alpha cells, Beta cells			anterograde trans-synaptic signaling (GO:0098916)	414	18	2.59	6.94	2.06e-10	1.41e-07											exocytic vesicle membrane (GO:0099501)	118	10	0.74	13.53	7.5e-09	9.02e-07
ENSG00000204950	LRRC10B	Alpha cells, Beta cells			regulation of hormone levels (GO:0010817)	528	20	3.31	6.05	1.94e-10	1.45e-07											transmembrane transporter complex (GO:1902495)	385	15	2.41	6.22	3.01e-08	3.23e-06
ENSG00000278195	SSTR3	Alpha cells, Beta cells			establishment of localization (GO:0051234)	3997	57	25.04	2.28	1.76e-10	1.46e-07											transporter complex (GO:1990351)	411	15	2.58	5.82	6.86e-08	7.01e-06
ENSG00000007516	BAIAP3	Alpha cells, Beta cells			transport (GO:0006810)	3840	56	24.06	2.33	1.68e-10	1.46e-07											cytoplasmic vesicle membrane (GO:0030659)	1196	25	7.49	3.34	1.19e-07	1.16e-05
ENSG00000011347	SYT7	Alpha cells, Beta cells			chemical synaptic transmission (GO:0007268)	414	18	2.59	6.94	2.06e-10	1.47e-07											vesicle membrane (GO:0012506)	1215	25	7.61	3.28	1.6e-07	1.49e-05
ENSG00000100095	SEZ6L	Alpha cells, Beta cells			secretion (GO:0046903)	527	20	3.3	6.06	1.88e-10	1.47e-07											plasma membrane (GO:0005886)	5977	65	37.45	1.74	4.46e-07	3.96e-05
ENSG00000100604	CHGA	Alpha cells, Beta cells			trans-synaptic signaling (GO:0099537)	431	18	2.7	6.67	3.84e-10	2.51e-07											secretory vesicle (GO:0099503)	1051	22	6.59	3.34	7.52e-07	6.4e-05
ENSG00000102109	PCSK1N	Alpha cells, Beta cells			exocytosis (GO:0006887)	237	14	1.48	9.43	5.78e-10	3.63e-07											cell periphery (GO:0071944)	6460	68	40.48	1.68	8.02e-07	6.55e-05
ENSG00000106633	GCK	Alpha cells, Beta cells			synaptic signaling (GO:0099536)	461	18	2.89	6.23	1.08e-09	6.49e-07											synaptic membrane (GO:0097060)	383	13	2.4	5.42	1.19e-06	9.33e-05
ENSG00000122735	DNAI1	Alpha cells, Beta cells			vesicle-mediated transport in synapse (GO:0099003)	135	11	0.85	13	1.9e-09	1.1e-06											dense core granule (GO:0031045)	28	5	0.18	28.5	1.79e-06	0.000135
ENSG00000127585	FBXL16	Alpha cells, Beta cells			regulation of exocytosis (GO:0017157)	217	13	1.36	9.56	2.09e-09	1.17e-06											dendrite (GO:0030425)	629	16	3.94	4.06	2.64e-06	0.000193
ENSG00000130226	DPP6	Alpha cells, Beta cells			regulation of neurotransmitter levels (GO:0001505)	223	13	1.4	9.3	2.86e-09	1.55e-06											dendritic tree (GO:0097447)	631	16	3.95	4.05	2.75e-06	0.000194
ENSG00000132872	SYT4	Alpha cells, Beta cells			cell-cell signaling (GO:0007267)	1083	26	6.79	3.83	4.06e-09	2.12e-06											anchoring junction (GO:0070161)	1336	24	8.37	2.87	3.13e-06	0.000213
ENSG00000141837	CACNA1A	Alpha cells, Beta cells			signal release from synapse (GO:0099643)	85	9	0.53	16.9	7.23e-09	3.54e-06											neuronal dense core vesicle (GO:0098992)	14	4	0.09	45.6	4.1e-06	0.00027
ENSG00000144290	SLC4A10	Alpha cells, Beta cells			neurotransmitter secretion (GO:0007269)	85	9	0.53	16.9	7.23e-09	3.65e-06											presynaptic membrane (GO:0042734)	150	8	0.94	8.51	6.69e-06	0.000427
ENSG00000148798	INA	Alpha cells, Beta cells			synaptic vesicle cycle (GO:0099504)	126	10	0.79	12.67	1.35e-08	6.41e-06											distal axon (GO:0150034)	281	10	1.76	5.68	1.45e-05	0.000896
ENSG00000157064	NMNAT2	Alpha cells, Beta cells			regulation of calcium ion-dependent exocytosis (GO:0017158)	41	7	0.26	27.25	1.83e-08	8.46e-06											neuron projection terminus (GO:0044306)	132	7	0.83	8.46	2.66e-05	0.0016
ENSG00000163462	TRIM46	Alpha cells, Beta cells			pancreatic A cell differentiation (GO:0003310)	10	5	0.06	79.8	2.47e-08	1.11e-05											potassium channel complex (GO:0034705)	89	6	0.56	10.76	2.86e-05	0.00167
ENSG00000165899	OTOGL	Alpha cells, Beta cells			regulated exocytosis (GO:0045055)	138	10	0.86	11.57	3.03e-08	1.32e-05											intracellular vesicle (GO:0097708)	2496	33	15.64	2.11	3.23e-05	0.00178
ENSG00000166922	SCG5	Alpha cells, Beta cells			calcium-ion regulated exocytosis (GO:0017156)	45	7	0.28	24.83	3.26e-08	1.38e-05											cytoplasmic vesicle (GO:0031410)	2493	33	15.62	2.11	3.19e-05	0.00181
ENSG00000168243	GNG4	Alpha cells, Beta cells			cellular localization (GO:0051641)	2655	40	16.63	2.4	8.83e-08	3.55e-05											plasma membrane protein complex (GO:0098797)	726	15	4.55	3.3	5.92e-05	0.00318
ENSG00000173404	INSM1	Alpha cells, Beta cells			enteroendocrine cell differentiation (GO:0035883)	30	6	0.19	31.92	8.66e-08	3.57e-05											perikaryon (GO:0043204)	155	7	0.97	7.21	7.06e-05	0.0037
ENSG00000174871	CNIH2	Alpha cells, Beta cells			regulation of cell communication (GO:0010646)	3369	46	21.11	2.18	1.24e-07	4.84e-05											membrane protein complex (GO:0098796)	1345	21	8.43	2.49	0.000105	0.00537
ENSG00000176406	RIMS2	Alpha cells, Beta cells			regulation of signaling (GO:0023051)	3381	46	21.18	2.17	1.32e-07	5.06e-05											axon terminus (GO:0043679)	116	6	0.73	8.26	0.000116	0.00579
ENSG00000196353	CPNE4	Alpha cells, Beta cells			regulation of catecholamine secretion (GO:0050433)	57	7	0.36	19.6	1.42e-07	5.32e-05											membrane (GO:0016020)	9956	84	62.38	1.35	0.000182	0.00846
ENSG00000227877	MRLN	Alpha cells, Beta cells			synaptic vesicle exocytosis (GO:0016079)	58	7	0.36	19.26	1.59e-07	5.79e-05											voltage-gated potassium channel complex (GO:0008076)	79	5	0.49	10.1	0.00018	0.00857
ENSG00000240694	PNMA2	Alpha cells, Beta cells			regulation of biological quality (GO:0065008)	3677	48	23.04	2.08	2.06e-07	7.33e-05											postsynapse (GO:0098794)	626	13	3.92	3.31	0.00018	0.00875
ENSG00000007372	PAX6	Alpha cells, Beta cells			regulation of amine transport (GO:0051952)	98	8	0.61	13.03	3.28e-07	0.000114											intrinsic component of synaptic vesicle membrane (GO:0098563)	43	4	0.27	14.85	0.000208	0.00944
ENSG00000053524	MCF2L2	Alpha cells, Beta cells			positive regulation of secretion by cell (GO:1903532)	284	12	1.78	6.74	3.42e-07	0.000117											bounding membrane of organelle (GO:0098588)	2134	28	13.37	2.09	0.000214	0.0095
ENSG00000054356	PTPRN	Alpha cells, Beta cells			neurotransmitter transport (GO:0006836)	138	9	0.86	10.41	3.54e-07	0.000118											integral component of neuronal dense core vesicle membrane (GO:0099066)	2	2	0.01	> 100	0.000229	0.00955
ENSG00000060709	RIMBP2	Alpha cells, Beta cells			endocrine pancreas development (GO:0031018)	41	6	0.26	23.36	4.52e-07	0.000148											intrinsic component of dense core granule membrane (GO:0098956)	2	2	0.01	> 100	0.000229	0.00974
ENSG00000065609	SNAP91	Alpha cells, Beta cells			regulation of vesicle-mediated transport (GO:0060627)	552	16	3.46	4.63	5.04e-07	0.000161											intrinsic component of neuronal dense core vesicle membrane (GO:0098675)	2	2	0.01	> 100	0.000229	0.00995
ENSG00000074211	PPP2R2C	Alpha cells, Beta cells			peptide hormone secretion (GO:0030072)	72	7	0.45	15.52	6.15e-07	0.000193											intrinsic component of membrane (GO:0031224)	5958	57	37.33	1.53	0.00028	0.0114
ENSG00000077080	ACTL6B	Alpha cells, Beta cells			regulation of regulated secretory pathway (GO:1903305)	149	9	0.93	9.64	6.52e-07	0.0002											SNARE complex (GO:0031201)	48	4	0.3	13.3	0.000308	0.0123
ENSG00000104112	SCG3	Alpha cells, Beta cells			regulation of cellular localization (GO:0060341)	962	21	6.03	3.48	7.19e-07	0.000217											plasma membrane region (GO:0098590)	1257	19	7.88	2.41	0.000347	0.0136
ENSG00000105613	MAST1	Alpha cells, Beta cells			peptide secretion (GO:0002790)	75	7	0.47	14.9	7.95e-07	0.000235											axon initial segment (GO:0043194)	20	3	0.13	23.94	0.000381	0.0144
ENSG00000108309	RUNDC3A	Alpha cells, Beta cells			regulation of protein transport (GO:0051223)	502	15	3.15	4.77	8.13e-07	0.000236											synaptobrevin 2-SNAP-25-syntaxin-1a-complexin I complex (GO:0070032)	3	2	0.02	> 100	0.00038	0.0146
ENSG00000109832	DDX25	Alpha cells, Beta cells			positive regulation of secretion (GO:0051047)	311	12	1.95	6.16	8.63e-07	0.000246											proximal neuron projection (GO:1990769)	4	2	0.03	79.8	0.000568	0.0211
ENSG00000112175	BMP5	Alpha cells, Beta cells			type B pancreatic cell differentiation (GO:0003309)	24	5	0.15	33.25	9.12e-07	0.000255											AMPA glutamate receptor complex (GO:0032281)	26	3	0.16	18.42	0.000765	0.0279
ENSG00000129990	SYT5	Alpha cells, Beta cells			organelle localization (GO:0051640)	513	15	3.21	4.67	1.06e-06	0.000286											neuronal dense core vesicle membrane (GO:0099012)	5	2	0.03	63.84	0.000792	0.0284
ENSG00000130037	KCNA5	Alpha cells, Beta cells			insulin secretion (GO:0030073)	48	6	0.3	19.95	1.05e-06	0.000288											main axon (GO:0044304)	63	4	0.39	10.13	0.000812	0.0286
ENSG00000130477	UNC13A	Alpha cells, Beta cells			regulation of establishment of protein localization (GO:0070201)	527	15	3.3	4.54	1.46e-06	0.000389											integral component of membrane (GO:0016021)	5799	54	36.33	1.49	0.0011	0.0382
ENSG00000135324	MRAP2	Alpha cells, Beta cells			nervous system development (GO:0007399)	2191	33	13.73	2.4	1.93e-06	0.000504											integral component of synaptic vesicle membrane (GO:0030285)	31	3	0.19	15.45	0.00123	0.0417
ENSG00000144406	UNC80	Alpha cells, Beta cells			hormone secretion (GO:0046879)	93	7	0.58	12.01	3.05e-06	0.000784											dense core granule membrane (GO:0032127)	7	2	0.04	45.6	0.00135	0.0451
ENSG00000144583	2020-03-04	Alpha cells, Beta cells			ion transmembrane transport (GO:0034220)	891	19	5.58	3.4	3.61e-06	0.000913											glutamatergic synapse (GO:0098978)	336	8	2.11	3.8	0.00142	0.0469
ENSG00000144834	TAGLN3	Alpha cells, Beta cells			calcium ion-regulated exocytosis of neurotransmitter (GO:0048791)	14	4	0.09	45.6	4.1e-06	0.00102											neuromuscular junction (GO:0031594)	75	4	0.47	8.51	0.0015	0.0487
ENSG00000145198	VWA5B2	Alpha cells, Beta cells			peptide transport (GO:0015833)	98	7	0.61	11.4	4.23e-06	0.00104
ENSG00000145920	CPLX2	Alpha cells, Beta cells			vesicle docking (GO:0048278)	65	6	0.41	14.73	5.33e-06	0.00125
ENSG00000151952	TMEM132D	Alpha cells, Beta cells			hormone transport (GO:0009914)	102	7	0.64	10.95	5.42e-06	0.00125
ENSG00000154277	UCHL1	Alpha cells, Beta cells			regulation of synaptic plasticity (GO:0048167)	194	9	1.22	7.4	5.18e-06	0.00125
ENSG00000157005	SST	Alpha cells, Beta cells			glandular epithelial cell differentiation (GO:0002067)	65	6	0.41	14.73	5.33e-06	0.00127
ENSG00000160716	CHRNB2	Alpha cells, Beta cells			synaptic vesicle recycling (GO:0036465)	66	6	0.41	14.51	5.79e-06	0.00131
ENSG00000162374	ELAVL4	Alpha cells, Beta cells			regulation of dopamine secretion (GO:0014059)	37	5	0.23	21.57	6.12e-06	0.00137
ENSG00000171450	CDK5R2	Alpha cells, Beta cells			cation transmembrane transport (GO:0098655)	675	16	4.23	3.78	6.33e-06	0.0014
ENSG00000171798	KNDC1	Alpha cells, Beta cells			neuron development (GO:0048666)	843	18	5.28	3.41	6.57e-06	0.00143
ENSG00000174482	LINGO2	Alpha cells, Beta cells			regulation of potassium ion transport (GO:0043266)	106	7	0.66	10.54	6.88e-06	0.00148
ENSG00000178796	RIIAD1	Alpha cells, Beta cells			regulation of protein localization (GO:0032880)	850	18	5.33	3.38	7.34e-06	0.00153
ENSG00000182901	RGS7	Alpha cells, Beta cells			developmental maturation (GO:0021700)	259	10	1.62	6.16	7.3e-06	0.00155
ENSG00000186487	MYT1L	Alpha cells, Beta cells			positive regulation of calcium ion-dependent exocytosis (GO:0045956)	17	4	0.11	37.55	7.91e-06	0.00159
ENSG00000187045	TMPRSS6	Alpha cells, Beta cells			cation transport (GO:0006812)	854	18	5.35	3.36	7.82e-06	0.00159
ENSG00000197177	ADGRA1	Alpha cells, Beta cells			regulation of neurotransmitter transport (GO:0051588)	108	7	0.68	10.34	7.73e-06	0.00159
ENSG00000205856	C22orf42	Alpha cells, Beta cells			central nervous system development (GO:0007417)	1034	20	6.48	3.09	8.13e-06	0.00161
ENSG00000250366	TUNAR	Alpha cells, Beta cells			positive regulation of insulin secretion (GO:0032024)	71	6	0.44	13.49	8.56e-06	0.00168
ENSG00000258986	TMEM179	Alpha cells, Beta cells			signaling (GO:0023052)	5231	56	32.77	1.71	9.94e-06	0.00193
ENSG00000260903	XKR7	Alpha cells, Beta cells			pancreas development (GO:0031016)	74	6	0.46	12.94	1.07e-05	0.00204
ENSG00000006071	ABCC8	Alpha cells, Beta cells			establishment of localization in cell (GO:0051649)	1752	27	10.98	2.46	1.14e-05	0.00216
ENSG00000056487	PHF21B	Alpha cells, Beta cells			potassium ion transmembrane transport (GO:0071805)	164	8	1.03	7.79	1.25e-05	0.00227
ENSG00000063015	SEZ6	Alpha cells, Beta cells			neuron differentiation (GO:0030182)	1065	20	6.67	3	1.24e-05	0.00229
ENSG00000087258	GNAO1	Alpha cells, Beta cells			metal ion transport (GO:0030001)	632	15	3.96	3.79	1.24e-05	0.00232
ENSG00000100167	2020-09-03	Alpha cells, Beta cells			vesicle docking involved in exocytosis (GO:0006904)	44	5	0.28	18.14	1.33e-05	0.00239
ENSG00000102003	SYP	Alpha cells, Beta cells			vesicle-mediated transport (GO:0016192)	1382	23	8.66	2.66	1.75e-05	0.00312
ENSG00000125820	NKX2-2	Alpha cells, Beta cells			protein secretion (GO:0009306)	124	7	0.78	9.01	1.81e-05	0.00319
ENSG00000132026	RTBDN	Alpha cells, Beta cells			establishment of protein localization to extracellular region (GO:0035592)	125	7	0.78	8.94	1.9e-05	0.00328
ENSG00000132563	REEP2	Alpha cells, Beta cells			cell communication (GO:0007154)	5342	56	33.47	1.67	1.89e-05	0.00329
ENSG00000132639	SNAP25	Alpha cells, Beta cells			potassium ion transport (GO:0006813)	175	8	1.1	7.3	1.95e-05	0.00333
ENSG00000136698	CFC1	Alpha cells, Beta cells			organelle localization by membrane tethering (GO:0140056)	83	6	0.52	11.54	1.97e-05	0.00333
ENSG00000143469	SYT14	Alpha cells, Beta cells			ion transport (GO:0006811)	1202	21	7.53	2.79	2.13e-05	0.00355
ENSG00000144191	CNGA3	Alpha cells, Beta cells			positive regulation of hormone secretion (GO:0046887)	128	7	0.8	8.73	2.2e-05	0.00364
ENSG00000145087	STXBP5L	Alpha cells, Beta cells			regulation of ion transmembrane transport (GO:0034765)	510	13	3.2	4.07	2.38e-05	0.00389
ENSG00000147724	FAM135B	Alpha cells, Beta cells			endocrine system development (GO:0035270)	130	7	0.81	8.59	2.42e-05	0.00392
ENSG00000148408	CACNA1B	Alpha cells, Beta cells			protein localization to extracellular region (GO:0071692)	132	7	0.83	8.46	2.66e-05	0.00421
ENSG00000156959	LHFPL4	Alpha cells, Beta cells			metabolic process (GO:0008152)	8131	28	50.94	0.55	2.63e-05	0.00421
ENSG00000160298	C21orf58	Alpha cells, Beta cells			generation of neurons (GO:0048699)	1134	20	7.11	2.81	3.01e-05	0.00472
ENSG00000160460	SPTBN4	Alpha cells, Beta cells			inorganic cation transmembrane transport (GO:0098662)	606	14	3.8	3.69	3.29e-05	0.00511
ENSG00000162992	NEUROD1	Alpha cells, Beta cells			brain development (GO:0007420)	775	16	4.86	3.3	3.33e-05	0.00513
ENSG00000164756	SLC30A8	Alpha cells, Beta cells			membrane docking (GO:0022406)	92	6	0.58	10.41	3.42e-05	0.0052
ENSG00000168280	KIF5C	Alpha cells, Beta cells			regulation of neurotransmitter secretion (GO:0046928)	94	6	0.59	10.19	3.83e-05	0.00577
ENSG00000169297	NR0B1	Alpha cells, Beta cells			synaptic vesicle endocytosis (GO:0048488)	57	5	0.36	14	4.22e-05	0.00618
ENSG00000173452	TMEM196	Alpha cells, Beta cells			amide transport (GO:0042886)	142	7	0.89	7.87	4.15e-05	0.0062
ENSG00000178473	UCN3	Alpha cells, Beta cells			presynaptic endocytosis (GO:0140238)	57	5	0.36	14	4.22e-05	0.00624
ENSG00000182674	KCNB2	Alpha cells, Beta cells			positive regulation of peptide hormone secretion (GO:0090277)	97	6	0.61	9.87	4.52e-05	0.00657
ENSG00000183134	PTGDR2	Alpha cells, Beta cells			vesicle organization (GO:0016050)	327	10	2.05	4.88	5.04e-05	0.00694
ENSG00000196132	MYT1	Alpha cells, Beta cells			glandular epithelial cell development (GO:0002068)	29	4	0.18	22.01	5.1e-05	0.00696
ENSG00000008300	CELSR3	Alpha cells, Beta cells			positive regulation of peptide secretion (GO:0002793)	99	6	0.62	9.67	5.04e-05	0.007
ENSG00000059915	PSD	Alpha cells, Beta cells			carbohydrate homeostasis (GO:0033500)	202	8	1.27	6.32	5.21e-05	0.00704
ENSG00000095981	KCNK16	Alpha cells, Beta cells			inorganic cation import across plasma membrane (GO:0098659)	99	6	0.62	9.67	5.04e-05	0.00706
ENSG00000105467	SYNGR4	Alpha cells, Beta cells			inorganic ion import across plasma membrane (GO:0099587)	99	6	0.62	9.67	5.04e-05	0.00712
ENSG00000106089	STX1A	Alpha cells, Beta cells			locomotory behavior (GO:0007626)	201	8	1.26	6.35	5.03e-05	0.00717
ENSG00000124205	EDN3	Alpha cells, Beta cells			glucose homeostasis (GO:0042593)	201	8	1.26	6.35	5.03e-05	0.00724
ENSG00000124493	GRM4	Alpha cells, Beta cells			regulation of cellular process (GO:0050794)	11187	93	70.09	1.33	5.57e-05	0.00747
ENSG00000126266	FFAR1	Alpha cells, Beta cells			primary metabolic process (GO:0044238)	7228	24	45.29	0.53	5.76e-05	0.00766
ENSG00000146530	VWDE	Alpha cells, Beta cells			cellular metabolic process (GO:0044237)	6606	21	41.39	0.51	6.15e-05	0.0081
ENSG00000157542	KCNJ6	Alpha cells, Beta cells			regulation of dendrite development (GO:0050773)	103	6	0.65	9.3	6.22e-05	0.00812
ENSG00000167011	NAT16	Alpha cells, Beta cells			synaptic vesicle docking (GO:0016081)	10	3	0.06	47.88	6.44e-05	0.00835
ENSG00000173302	GPR148	Alpha cells, Beta cells			head development (GO:0060322)	823	16	5.16	3.1	6.71e-05	0.00863
ENSG00000215397	SCRT2	Alpha cells, Beta cells			columnar/cuboidal epithelial cell differentiation (GO:0002065)	105	6	0.66	9.12	6.88e-05	0.00877
ENSG00000260230	FRRS1L	Alpha cells, Beta cells			positive regulation of transport (GO:0051050)	919	17	5.76	2.95	7.14e-05	0.00903
ENSG00000261678	SCRT1	Alpha cells, Beta cells			organic substance metabolic process (GO:0071704)	7697	27	48.23	0.56	7.55e-05	0.00947
					transmembrane transport (GO:0055085)	1225	20	7.68	2.61	8.65e-05	0.0108
					regulation of transmembrane transport (GO:0034762)	593	13	3.72	3.5	0.000107	0.0132
					positive regulation of ion transport (GO:0043270)	290	9	1.82	4.95	0.000109	0.0133
					exocytic process (GO:0140029)	71	5	0.44	11.24	0.000112	0.0136
					central nervous system neuron differentiation (GO:0021953)	175	7	1.1	6.38	0.000146	0.0176
					inorganic ion transmembrane transport (GO:0098660)	701	14	4.39	3.19	0.00015	0.0179
					neurogenesis (GO:0022008)	1290	20	8.08	2.47	0.000172	0.0204
					protein localization (GO:0008104)	1919	26	12.02	2.16	0.000186	0.0219
					cellular macromolecule localization (GO:0070727)	1925	26	12.06	2.16	0.000192	0.0223
					columnar/cuboidal epithelial cell development (GO:0002066)	42	4	0.26	15.2	0.000191	0.0224
					positive regulation of amine transport (GO:0051954)	43	4	0.27	14.85	0.000208	0.024
					pancreatic PP cell differentiation (GO:0003312)	2	2	0.01	> 100	0.000229	0.0253
					pancreatic A cell fate commitment (GO:0003326)	2	2	0.01	> 100	0.000229	0.0255
					pancreatic PP cell fate commitment (GO:0003329)	2	2	0.01	> 100	0.000229	0.0256
					regulation of dense core granule exocytosis (GO:1905413)	2	2	0.01	> 100	0.000229	0.0258
					positive regulation of potassium ion transmembrane transport (GO:1901381)	44	4	0.28	14.51	0.000226	0.0258
					positive regulation of protein secretion (GO:0050714)	132	6	0.83	7.25	0.000228	0.0259
					type B pancreatic cell development (GO:0003323)	17	3	0.11	28.17	0.000249	0.0271
					neuron projection morphogenesis (GO:0048812)	479	11	3	3.67	0.000251	0.0271
					import into cell (GO:0098657)	192	7	1.2	5.82	0.000253	0.0271
					regulation of short-term neuronal synaptic plasticity (GO:0048172)	17	3	0.11	28.17	0.000249	0.0273
					associative learning (GO:0008306)	86	5	0.54	9.28	0.000262	0.028
					plasma membrane bounded cell projection morphogenesis (GO:0120039)	484	11	3.03	3.63	0.000273	0.029
					regulation of system process (GO:0044057)	568	12	3.56	3.37	0.000276	0.0291
					synaptic vesicle membrane organization (GO:0048499)	18	3	0.11	26.6	0.000289	0.0302
					cell projection morphogenesis (GO:0048858)	489	11	3.06	3.59	0.000298	0.0307
					regulation of G protein-coupled receptor signaling pathway (GO:0008277)	139	6	0.87	6.89	0.000297	0.0309
					cellular response to calcium ion (GO:0071277)	89	5	0.56	8.97	0.000305	0.0311
					regulation of metal ion transport (GO:0010959)	410	10	2.57	3.89	0.000304	0.0311
					response to glucose (GO:0009749)	141	6	0.88	6.79	0.00032	0.0324
					regulation of potassium ion transmembrane transport (GO:1901379)	91	5	0.57	8.77	0.000336	0.0338
					response to hexose (GO:0009746)	146	6	0.91	6.56	0.000383	0.0368
					secretory granule maturation (GO:0061792)	3	2	0.02	> 100	0.00038	0.037
					positive regulation of potassium ion transport (GO:0043268)	51	4	0.32	12.52	0.000383	0.037
					positive regulation of relaxation of muscle (GO:1901079)	3	2	0.02	> 100	0.00038	0.0372
					negative regulation of blood-brain barrier permeability (GO:1905604)	3	2	0.02	> 100	0.00038	0.0375
					neuron projection development (GO:0031175)	677	13	4.24	3.06	0.000377	0.0376
					dense core granule maturation (GO:1990502)	3	2	0.02	> 100	0.00038	0.0377
					organic cyclic compound metabolic process (GO:1901360)	3292	7	20.63	0.34	0.000402	0.0382
					macromolecule localization (GO:0033036)	2345	29	14.69	1.97	0.0004	0.0383
					positive regulation of regulated secretory pathway (GO:1903307)	52	4	0.33	12.28	0.00041	0.0385
					cell part morphogenesis (GO:0032990)	508	11	3.18	3.46	0.000408	0.0385
					regulation of membrane potential (GO:0042391)	430	10	2.69	3.71	0.000438	0.0408
					behavior (GO:0007610)	606	12	3.8	3.16	0.000488	0.045
					learning (GO:0007612)	153	6	0.96	6.26	0.000486	0.0451
					response to monosaccharide (GO:0034284)	154	6	0.96	6.22	0.000503	0.0461
					cell morphogenesis involved in neuron differentiation (GO:0048667)	440	10	2.76	3.63	0.000521	0.0472
					import across plasma membrane (GO:0098739)	155	6	0.97	6.18	0.000519	0.0474
					hindbrain development (GO:0030902)	156	6	0.98	6.14	0.000537	0.0484
					regulation of neuron projection development (GO:0010975)	445	10	2.79	3.59	0.000568	0.0492
					vesicle fusion (GO:0006906)	102	5	0.64	7.82	0.000554	0.0494
					hormone-mediated apoptotic signaling pathway (GO:0008628)	4	2	0.03	79.8	0.000568	0.0495
					positive regulation of dendrite extension (GO:1903861)	23	3	0.14	20.82	0.000552	0.0495
					protein localization to secretory granule (GO:0033366)	4	2	0.03	79.8	0.000568	0.0497
					oligodendrocyte cell fate specification (GO:0021778)	4	2	0.03	79.8	0.000568	0.05
					oligodendrocyte cell fate commitment (GO:0021779)	4	2	0.03	79.8	0.000568	0.0503

### Sheet: Tab_2 Alpha_Beta_co_synapse
Mapped IDs	Gene name	Gene description	Panther protein class
ENSG00000197177	ADGRA1	Adhesion G protein-coupled receptor A1	G-protein coupled receptor(PC00021)
ENSG00000148798	INA	Alpha-internexin	intermediate filament(PC00129)
ENSG00000006071	ABCC8	ATP-binding cassette sub-family C member 8	ATP-binding cassette (ABC) transporter(PC00003)
ENSG00000007516	BAIAP3	BAI1-associated protein 3
ENSG00000131094	C1QL1	C1q-related factor	scaffold/adaptor protein(PC00226)
ENSG00000058404	CAMK2B	Calcium/calmodulin-dependent protein kinase type II subunit beta	non-receptor serine/threonine protein kinase(PC00167)
ENSG00000065609	SNAP91	Clathrin coat assembly protein AP180	vesicle coat protein(PC00235)
ENSG00000145920	CPLX2	Complexin-2
ENSG00000260230	FRRS1L	DOMON domain-containing protein FRRS1L
ENSG00000162374	ELAVL4	ELAV-like protein 4	translation initiation factor(PC00224)
ENSG00000107295	SH3GL2	Endophilin-A1	scaffold/adaptor protein(PC00226)
ENSG00000120251	GRIA2	Glutamate receptor 2	transmembrane signal receptor(PC00197)
ENSG00000125675	GRIA3	Glutamate receptor 3	transmembrane signal receptor(PC00197)
ENSG00000168481	LGI3	Leucine-rich repeat LGI family member 3
ENSG00000156959	LHFPL4	LHFPL tetraspan subfamily member 4 protein	scaffold/adaptor protein(PC00226)
ENSG00000124493	GRM4	Metabotropic glutamate receptor 4	G-protein coupled receptor(PC00021)
ENSG00000160716	CHRNB2	Neuronal acetylcholine receptor subunit beta-2	ligand-gated ion channel(PC00141)
ENSG00000168824	NSG1	Neuronal vesicle trafficking-associated protein 1
ENSG00000100167	SEPTIN3	Neuronal-specific septin-3	cytoskeletal protein(PC00085)
ENSG00000157064	NMNAT2	Nicotinamide/nicotinic acid mononucleotide adenylyltransferase 2	nucleotidyltransferase(PC00174)
ENSG00000059915	PSD	PH and SEC7 domain-containing protein 1	guanyl-nucleotide exchange factor(PC00113)
ENSG00000174871	CNIH2	Protein cornichon homolog 2	membrane traffic protein(PC00150)
ENSG00000130477	UNC13A	Protein unc-13 homolog A
ENSG00000169213	RAB3B	Ras-related protein Rab-3B
ENSG00000054356	PTPRN	Receptor-type tyrosine-protein phosphatase-like N	protein phosphatase(PC00195)
ENSG00000176406	RIMS2	Regulating synaptic membrane exocytosis protein 2	membrane traffic protein(PC00150)
ENSG00000060709	RIMBP2	RIMS-binding protein 2	scaffold/adaptor protein(PC00226)
ENSG00000063015	SEZ6	Seizure protein 6 homolog
ENSG00000144290	SLC4A10	Sodium-driven chloride bicarbonate exchanger	secondary carrier transporter(PC00258)
ENSG00000157005	SST	Somatostatin	peptide hormone(PC00179)
ENSG00000166111	SVOP	Synaptic vesicle 2-related protein	secondary carrier transporter(PC00258)
ENSG00000105467	SYNGR4	Synaptogyrin-4	membrane trafficking regulatory protein(PC00151)
ENSG00000102003	SYP	Synaptophysin	membrane trafficking regulatory protein(PC00151)
ENSG00000132639	SNAP25	Synaptosomal-associated protein 25	SNARE protein(PC00034)
ENSG00000019505	SYT13	Synaptotagmin-13	membrane trafficking regulatory protein(PC00151)
ENSG00000132872	SYT4	Synaptotagmin-4	membrane trafficking regulatory protein(PC00151)
ENSG00000129990	SYT5	Synaptotagmin-5	membrane trafficking regulatory protein(PC00151)
ENSG00000011347	SYT7	Synaptotagmin-7	membrane trafficking regulatory protein(PC00151)
ENSG00000011347	SYT14	Synaptotagmin-14	membrane trafficking regulatory protein(PC00151)
ENSG00000106089	STX1A	Syntaxin-1A	SNARE protein(PC00034)
ENSG00000145087	STXBP5L	Syntaxin-binding protein 5-like	membrane trafficking regulatory protein(PC00151)
ENSG00000178473	UCN3	Urocortin-3
ENSG00000148408	CACNA1B	Voltage-dependent N-type calcium channel subunit alpha-1B	voltage-gated ion channel(PC00241)
ENSG00000141837	CACNA1A	Voltage-dependent P/Q-type calcium channel subunit alpha-1A	voltage-gated ion channel(PC00241)
