## Supplemental Table 6 for "A tissue centric atlas of cell type transcriptome enrichment signatures"

### Sheet: Key
ENSIG_ID	ENSEMBL Gene ID
GENENAME	Gene name (HUGO)
Number of tissues	Number of tissues in which the gene was classified as enriched in the annotated cell type
Other cell types	Number of different cell types where the gene was also classified as enriched

### Sheet: Endothelial cell (EC)
ENSIG_ID	GENENAME	Number of tissues	Other cell types
ENSG00000157554	ERG	15	0
ENSG00000261371	PECAM1	15	0
ENSG00000166265	CYYR1	14	0
ENSG00000162618	ADGRL4	14	0
ENSG00000173269	MMRN2	14	0
ENSG00000149564	ESAM	14	0
ENSG00000154133	ROBO4	14	0
ENSG00000147113	CXorf36	13	0
ENSG00000176435	CLEC14A	13	0
ENSG00000170989	S1PR1	13	0
ENSG00000120156	TEK	13	0
ENSG00000129467	ADCY4	12	0
ENSG00000185291	IL3RA	12	0
ENSG00000127329	PTPRB	12	0
ENSG00000125810	CD93	12	0
ENSG00000066056	TIE1	12	0
ENSG00000151702	FLI1	12	0
ENSG00000179776	CDH5	12	0
ENSG00000108622	ICAM2	12	0
ENSG00000158352	SHROOM4	11	0
ENSG00000069122	ADGRF5	11	0
ENSG00000249751	ECSCR	11	0
ENSG00000134954	ETS1	11	0
ENSG00000172889	EGFL7	11	0
ENSG00000130300	PLVAP	11	0
ENSG00000204301	NOTCH4	11	0
ENSG00000251322	SHANK3	10	0
ENSG00000095370	SH2D3C	10	0
ENSG00000133574	GIMAP4	10	0
ENSG00000120279	MYCT1	10	0
ENSG00000196329	GIMAP5	10	0
ENSG00000120278	PLEKHG1	10	1
ENSG00000169291	SHE	10	1
ENSG00000171115	GIMAP8	9	0
ENSG00000171488	LRRC8C	9	1
ENSG00000186994	KANK3	9	0
ENSG00000137507	LRRC32	9	0
ENSG00000213949	ITGA1	9	1
ENSG00000105538	RASIP1	9	0
ENSG00000122679	RAMP3	9	0
ENSG00000184497	TMEM255B	8	0
ENSG00000139117	CPNE8	8	1
ENSG00000178175	ZNF366	8	0
ENSG00000175471	MCTP1	8	0
ENSG00000154217	PITPNC1	8	0
ENSG00000156298	TSPAN7	8	0
ENSG00000027075	PRKCH	8	0
ENSG00000118946	PCDH17	8	1
ENSG00000116833	NR5A2	8	0
ENSG00000161940	BCL6B	8	0
ENSG00000167680	SEMA6B	8	0
ENSG00000120318	ARAP3	8	0
ENSG00000198844	ARHGEF15	8	0
ENSG00000104967	NOVA2	8	0
ENSG00000074660	SCARF1	8	0
ENSG00000163072	NOSTRIN	8	0
ENSG00000177464	GPR4	8	0
ENSG00000110799	VWF	8	0
ENSG00000091879	ANGPT2	8	0
ENSG00000102755	FLT1	8	1
ENSG00000128052	KDR	8	0
ENSG00000184113	CLDN5	8	0
ENSG00000169744	LDB2	8	0

### Sheet: Smooth muscle cell (SMC)
ENSIG_ID	GENENAME	Number of tissues	Other cell types
ENSG00000133392	MYH11	10	0
ENSG00000163017	ACTG2	9	0
ENSG00000107796	ACTA2	9	1
ENSG00000072952	MRVI1	8	1
ENSG00000196924	FLNA	8	0
ENSG00000101335	MYL9	8	1
ENSG00000130176	CNN1	8	1
ENSG00000065534	MYLK	8	1
ENSG00000145936	KCNMB1	8	0
ENSG00000149591	TAGLN	8	0
ENSG00000100628	ASB2	7	1
ENSG00000149596	JPH2	7	2
ENSG00000118729	CASQ2	7	2
ENSG00000198467	TPM2	7	2
ENSG00000175084	DES	7	0
ENSG00000141052	MYOCD	7	1
ENSG00000107130	NCS1	6	2
ENSG00000162267	ITIH3	6	1
ENSG00000103175	WFDC1	6	3
ENSG00000077943	ITGA8	6	0
ENSG00000198523	PLN	6	2
ENSG00000163431	LMOD1	6	1
ENSG00000197380	DACT3	5	3
ENSG00000197361	FBXL22	5	2
ENSG00000137094	DNAJB5	5	1
ENSG00000244274	DBNDD2	5	0
ENSG00000103710	RASL12	5	1
ENSG00000122367	LDB3	5	2
ENSG00000146197	SCUBE3	5	0
ENSG00000127743	IL17B	5	1
ENSG00000272573	MUSTN1	5	0
ENSG00000172346	CSDC2	5	2
ENSG00000154553	PDLIM3	5	0
ENSG00000140807	NKD1	5	0
ENSG00000182253	SYNM	5	2
ENSG00000128591	FLNC	5	0
ENSG00000159251	ACTC1	5	1
ENSG00000172403	SYNPO2	5	2
ENSG00000140538	NTRK3	5	1
ENSG00000140416	TPM1	5	3
ENSG00000140682	TGFB1I1	5	0
ENSG00000167641	PPP1R14A	5	0
ENSG00000183963	SMTN	5	0
ENSG00000156113	KCNMA1	5	1

### Sheet: Fibroblast (FB)
ENSIG_ID	GENENAME	Number of tissues	Other cell types
ENSG00000077942	FBLN1	14	0
ENSG00000166482	MFAP4	13	0
ENSG00000091986	CCDC80	12	1
ENSG00000179954	SSC5D	11	0
ENSG00000183801	OLFML1	11	0
ENSG00000187955	COL14A1	11	0
ENSG00000090006	LTBP4	11	0
ENSG00000106333	PCOLCE	11	0
ENSG00000035862	TIMP2	11	0
ENSG00000167123	CERCAM	10	0
ENSG00000105472	CLEC11A	10	0
ENSG00000129009	ISLR	10	0
ENSG00000184347	SLIT3	10	0
ENSG00000130635	COL5A1	10	0
ENSG00000108821	COL1A1	10	0
ENSG00000154175	ABI3BP	9	0
ENSG00000162576	MXRA8	9	0
ENSG00000168477	TNXB	9	0
ENSG00000106809	OGN	9	1
ENSG00000011028	MRC2	9	0
ENSG00000145423	SFRP2	9	0
ENSG00000142156	COL6A1	9	0
ENSG00000139329	LUM	9	0
ENSG00000011465	DCN	9	0
ENSG00000164692	COL1A2	9	0
ENSG00000184232	OAF	8	0
ENSG00000174348	PODN	8	0
ENSG00000116774	OLFML3	8	0
ENSG00000117122	MFAP2	8	0
ENSG00000164294	GPX8	8	0
ENSG00000138615	CILP	8	0
ENSG00000143369	ECM1	8	1
ENSG00000164530	PI16	8	0
ENSG00000143196	DPT	8	0
ENSG00000143387	CTSK	8	0
ENSG00000166147	FBN1	8	0
ENSG00000104213	PDGFRL	7	0
ENSG00000189129	PLAC9	7	0
ENSG00000177363	LRRN4CL	7	0
ENSG00000020181	ADGRA2	7	0
ENSG00000120820	GLT8D2	7	0
ENSG00000110076	NRXN2	7	0
ENSG00000145861	C1QTNF2	7	0
ENSG00000079150	FKBP7	7	0
ENSG00000122642	FKBP9	7	0
ENSG00000189320	FAM180A	7	0
ENSG00000178031	ADAMTSL1	7	0
ENSG00000189409	MMP23B	7	0
ENSG00000106823	ECM2	7	1
ENSG00000183160	TMEM119	7	1
ENSG00000163520	FBLN2	7	0
ENSG00000142552	RCN3	7	0
ENSG00000159674	SPON2	7	0
ENSG00000127083	OMD	7	2
ENSG00000141756	FKBP10	7	0
ENSG00000204262	COL5A2	7	0
ENSG00000050165	DKK3	7	3
ENSG00000145147	SLIT2	7	0
ENSG00000106483	SFRP4	7	0
ENSG00000140092	FBLN5	7	0
ENSG00000142173	COL6A2	7	0
ENSG00000154096	THY1	7	0
ENSG00000087245	MMP2	7	0

### Sheet: Macrophage (MC)
ENSIG_ID	GENENAME	Number of tissues	Other cell types
ENSG00000169413	RNASE6	15	0
ENSG00000171860	C3AR1	15	0
ENSG00000159189	C1QC	15	0
ENSG00000173369	C1QB	15	0
ENSG00000173372	C1QA	15	0
ENSG00000282608	ADORA3	14	0
ENSG00000166927	MS4A7	14	0
ENSG00000110079	MS4A4A	14	0
ENSG00000160255	ITGB2	14	0
ENSG00000203747	FCGR3A	14	0
ENSG00000155659	VSIG4	14	0
ENSG00000011600	TYROBP	14	0
ENSG00000177575	CD163	14	0
ENSG00000171659	GPR34	13	0
ENSG00000187474	FPR3	13	0
ENSG00000163154	TNFAIP8L2	13	0
ENSG00000165168	CYBB	13	0
ENSG00000260314	MRC1	13	0
ENSG00000105383	CD33	13	0
ENSG00000088827	SIGLEC1	13	0
ENSG00000175489	LRRC25	12	0
ENSG00000196209	SIRPB2	12	0
ENSG00000152213	ARL11	12	0
ENSG00000110077	MS4A6A	12	0
ENSG00000105967	TFEC	12	1
ENSG00000186818	LILRB4	12	0
ENSG00000165457	FOLR2	12	0
ENSG00000105246	EBI3	12	0
ENSG00000114013	CD86	12	0
ENSG00000182578	CSF1R	12	1
ENSG00000038945	MSR1	12	0
ENSG00000129226	CD68	12	0
ENSG00000204472	AIF1	12	1
ENSG00000163823	CCR1	12	0
ENSG00000146192	FGD2	11	0
ENSG00000161929	SCIMP	11	0
ENSG00000112799	LY86	11	0
ENSG00000168995	SIGLEC7	11	0
ENSG00000162511	LAPTM5	11	0
ENSG00000158869	FCER1G	11	0
ENSG00000129450	SIGLEC9	11	0
ENSG00000143226	FCGR2A	11	2
ENSG00000197629	MPEG1	11	0
ENSG00000132965	ALOX5AP	11	1
ENSG00000066336	SPI1	11	2
ENSG00000019169	MARCO	11	0
ENSG00000121933	TMIGD3	10	1
ENSG00000059377	TBXAS1	10	0
ENSG00000180061	TMEM150B	10	1
ENSG00000110876	SELPLG	10	0
ENSG00000134955	SLC37A2	10	1
ENSG00000167850	CD300C	10	0
ENSG00000180353	HCLS1	10	1
ENSG00000124491	F13A1	10	0
ENSG00000155465	SLC7A7	10	2
ENSG00000101916	TLR8	10	0
ENSG00000155926	SLA	10	1
ENSG00000101336	HCK	10	1
ENSG00000170458	CD14	10	1
ENSG00000143110	C1orf162	9	0
ENSG00000178226	PRSS36	9	0
ENSG00000169403	PTAFR	9	0
ENSG00000105609	LILRB5	9	0
ENSG00000239998	LILRA2	9	1
ENSG00000167613	LAIR1	9	0
ENSG00000143119	CD53	9	0
ENSG00000010327	STAB1	9	0
ENSG00000090659	CD209	9	0
ENSG00000148483	TMEM236	8	0
ENSG00000141506	PIK3R5	8	1
ENSG00000115956	PLEK	8	0
ENSG00000123338	NCKAP1L	8	0
ENSG00000137491	SLCO2B1	8	1
ENSG00000147443	DOK2	8	0
ENSG00000134061	CD180	8	1
ENSG00000135077	HAVCR2	8	1
ENSG00000100292	HMOX1	8	2

### Sheet: T-cell (TC)
ENSIG_ID	GENENAME	Number of tissues	Other cell types
ENSG00000198851	CD3E	13	0
ENSG00000172673	THEMIS	12	0
ENSG00000116824	CD2	12	1
ENSG00000153563	CD8A	12	0
ENSG00000182866	LCK	12	0
ENSG00000211772	TRBC2	11	0
ENSG00000154451	GBP5	11	1
ENSG00000211751	TRBC1	11	0
ENSG00000160654	CD3G	11	0
ENSG00000172116	CD8B	11	0
ENSG00000167286	CD3D	11	0
ENSG00000153283	CD96	11	0
ENSG00000227191	TRGC2	10	2
ENSG00000167895	TMC8	10	0
ENSG00000160185	UBASH3A	10	0
ENSG00000104814	MAP4K1	10	0
ENSG00000005844	ITGAL	10	0
ENSG00000198821	CD247	10	2
ENSG00000271503	CCL5	10	0
ENSG00000013725	CD6	10	0
ENSG00000113263	ITK	10	0
ENSG00000145649	GZMA	10	0
ENSG00000127152	BCL11B	10	2
ENSG00000213809	KLRK1	10	1
ENSG00000110448	CD5	10	0
ENSG00000073861	TBX21	10	1
ENSG00000124203	ZNF831	9	0
ENSG00000180096	SEPT1	9	0
ENSG00000072818	ACAP1	9	1
ENSG00000183542	KLRC4	9	1
ENSG00000089012	SIRPG	9	1
ENSG00000197540	GZMM	9	0
ENSG00000105374	NKG7	9	2
ENSG00000277734	TRAC	9	2
ENSG00000115085	ZAP70	9	0
ENSG00000183918	SH2D1A	9	0
ENSG00000198286	CARD11	9	0
ENSG00000111796	KLRB1	9	2
ENSG00000100385	IL2RB	9	1
ENSG00000163600	ICOS	9	1
ENSG00000229474	PATL2	8	0
ENSG00000146285	SCML4	8	1
ENSG00000164483	SAMD3	8	4
ENSG00000205045	SLFN12L	8	0
ENSG00000282939	TRBV7-2	8	0
ENSG00000079263	SP140	8	1
ENSG00000101082	SLA2	8	1
ENSG00000159753	CARMIL2	8	0
ENSG00000167984	NLRC3	8	1
ENSG00000143851	PTPN7	8	1
ENSG00000164691	TAGAP	8	2
ENSG00000172543	CTSW	8	0
ENSG00000100450	GZMH	8	0
ENSG00000113088	GZMK	8	0
ENSG00000180644	PRF1	8	1
ENSG00000117560	FASLG	8	2
ENSG00000147168	IL2RG	8	0
ENSG00000181847	TIGIT	8	0
ENSG00000142765	SYTL1	7	1
ENSG00000078589	P2RY10	7	0
ENSG00000211747	TRBV20-1	7	0
ENSG00000211734	TRBV5-1	7	1
ENSG00000211752	TRBV27	7	1
ENSG00000175463	TBC1D10C	7	0
ENSG00000105122	RASAL3	7	0
ENSG00000139626	ITGB7	7	0
ENSG00000143185	XCL2	7	0
ENSG00000147138	GPR174	7	0
ENSG00000160593	JAML	7	1
ENSG00000163519	TRAT1	7	0
ENSG00000100298	APOBEC3H	7	1
ENSG00000023892	DEF6	7	2
ENSG00000122224	LY9	7	0
ENSG00000162676	GFI1	7	0
ENSG00000172575	RASGRP1	7	1
ENSG00000121966	CXCR4	7	1
ENSG00000117091	CD48	7	0
ENSG00000102245	CD40LG	7	0
ENSG00000020633	RUNX3	7	2
ENSG00000173762	CD7	7	2
ENSG00000275302	CCL4	7	1
ENSG00000186810	CXCR3	7	0
ENSG00000163508	EOMES	7	2
ENSG00000188389	PDCD1	7	0

### Sheet: Mast cell (MastC)
ENSIG_ID	GENENAME	Number of tissues	Other cell types
ENSG00000169224	GCSAML	5	2
ENSG00000105492	SIGLEC6	5	0
ENSG00000127074	RGS13	5	0
ENSG00000149534	MS4A2	5	1
ENSG00000138395	CDK15	4	3
ENSG00000165646	SLC18A2	4	2
ENSG00000163751	CPA3	4	2
ENSG00000172236	TPSAB1	4	3
ENSG00000197253	TPSB2	4	2
ENSG00000263961	C1orf186	3	0
ENSG00000244476	ERVFRD-1	3	0
ENSG00000100678	SLC8A3	3	0
ENSG00000135409	AMHR2	3	4
ENSG00000095917	TPSD1	3	0
ENSG00000091181	IL5RA	3	3
ENSG00000255587	RAB44	3	1
ENSG00000163106	HPGDS	3	0
ENSG00000205755	CRLF2	3	0
ENSG00000105366	SIGLEC8	3	1
ENSG00000100448	CTSG	3	3
ENSG00000092009	CMA1	3	1
ENSG00000183695	MRGPRX2	3	0

### Sheet: Neutrophils (NP)
ENSIG_ID	GENENAME	Number of tissues	Other cell types
ENSG00000163221	S100A12	8	0
ENSG00000163464	CXCR1	8	0
ENSG00000128383	APOBEC3A	7	0
ENSG00000186431	FCAR	7	0
ENSG00000008516	MMP25	7	0
ENSG00000119535	CSF3R	7	1
ENSG00000159339	PADI4	7	1
ENSG00000180871	CXCR2	7	1
ENSG00000143546	S100A8	7	0
ENSG00000204936	CD177	7	1
ENSG00000257335	MGAM	6	1
ENSG00000093134	VNN3	6	0
ENSG00000183019	MCEMP1	6	0
ENSG00000123405	NFE2	6	2
ENSG00000103569	AQP9	6	3
ENSG00000166527	CLEC4D	6	0
ENSG00000163421	PROK2	6	1
ENSG00000112303	VNN2	6	1
ENSG00000126262	FFAR2	6	1
ENSG00000118520	ARG1	6	1
ENSG00000171049	FPR2	6	1
ENSG00000162747	FCGR3B	6	0
ENSG00000182885	ADGRG3	5	0
ENSG00000187116	LILRA5	5	2
ENSG00000163993	S100P	5	3
ENSG00000115607	IL18RAP	5	0
ENSG00000084110	HAL	5	1
ENSG00000140379	BCL2A1	5	0
ENSG00000008438	PGLYRP1	5	0
ENSG00000188404	SELL	5	0
ENSG00000163220	S100A9	5	1
ENSG00000112053	SLC26A8	4	1
ENSG00000140932	CMTM2	4	1
ENSG00000112195	TREML2	4	1
ENSG00000140678	ITGAX	4	2
ENSG00000105501	SIGLEC5	4	1
ENSG00000170956	CEACAM3	4	1
ENSG00000103313	MEFV	4	3
ENSG00000171051	FPR1	4	4
ENSG00000124731	TREM1	4	0
ENSG00000100985	MMP9	4	0

### Sheet: Plasma cell (PC)
ENSIG_ID	GENENAME	Number of tissues	Other cell types
ENSG00000211594	IGKJ4	14	0
ENSG00000211595	IGKJ3	14	0
ENSG00000211596	IGKJ2	14	0
ENSG00000211597	IGKJ1	14	0
ENSG00000211666	IGLV2-14	14	0
ENSG00000211673	IGLV3-1	14	0
ENSG00000239951	IGKV3-20	14	0
ENSG00000211660	IGLV2-23	14	0
ENSG00000278196	IGLV2-8	14	0
ENSG00000211900	IGHJ6	14	0
ENSG00000211648	IGLV1-47	14	0
ENSG00000242371	IGKV1-39	14	0
ENSG00000211593	IGKJ5	14	0
ENSG00000211941	IGHV3-11	14	0
ENSG00000211947	IGHV3-21	14	0
ENSG00000243290	IGKV1-12	14	0
ENSG00000240382	IGKV1-17	14	0
ENSG00000241755	IGKV1-9	14	0
ENSG00000243238	IGKV2-30	14	0
ENSG00000242887	IGHJ3	14	0
ENSG00000242076	IGKV1-33	14	0
ENSG00000244116	IGKV2-28	14	0
ENSG00000239855	IGKV1-6	14	0
ENSG00000211962	IGHV1-46	14	0
ENSG00000240864	IGKV1-16	14	0
ENSG00000232216	IGHV3-43	14	0
ENSG00000211938	IGHV3-7	14	0
ENSG00000211675	IGLC1	14	0
ENSG00000211677	IGLC2	14	0
ENSG00000211949	IGHV3-23	14	0
ENSG00000241351	IGKV3-11	14	0
ENSG00000243466	IGKV1-5	14	0
ENSG00000270550	IGHV3-30	14	0
ENSG00000211893	IGHG2	14	0
ENSG00000211955	IGHV3-33	14	0
ENSG00000211640	IGLV6-57	14	0
ENSG00000211937	IGHV2-5	14	0
ENSG00000224373	IGHV4-59	14	0
ENSG00000211964	IGHV3-48	14	0
ENSG00000132465	JCHAIN	14	0
ENSG00000211598	IGKV4-1	14	0
ENSG00000211945	IGHV1-18	14	0
ENSG00000211653	IGLV1-40	14	0
ENSG00000211895	IGHA1	14	0
ENSG00000211897	IGHG3	14	0
ENSG00000211896	IGHG1	14	0
ENSG00000211956	IGHV4-34	14	0
ENSG00000211592	IGKC	14	0
ENSG00000211679	IGLC3	13	0
ENSG00000211890	IGHA2	13	0
ENSG00000211662	IGLV3-21	13	1
ENSG00000211668	IGLV2-11	13	0
ENSG00000211959	IGHV4-39	13	0
ENSG00000211663	IGLV3-19	13	0
ENSG00000244575	IGKV1-27	13	0
ENSG00000211934	IGHV1-2	13	0
ENSG00000211659	IGLV3-25	13	0
ENSG00000280411	IGHV1-69D	13	0
ENSG00000211674	IGLJ1	13	0
ENSG00000211965	IGHV3-49	13	1
ENSG00000211946	IGHV3-20	13	0
ENSG00000211933	IGHV6-1	13	0
ENSG00000240041	IGHJ4	13	0
ENSG00000244437	IGKV3-15	13	0
ENSG00000211943	IGHV3-15	13	0
ENSG00000211935	IGHV1-3	13	0
ENSG00000211651	IGLV1-44	13	0
ENSG00000211966	IGHV5-51	13	0
ENSG00000211899	IGHM	13	0
ENSG00000170476	MZB1	13	0
ENSG00000211644	IGLV1-51	12	0
ENSG00000211637	IGLV4-69	12	0
ENSG00000242472	IGHJ5	12	0
ENSG00000276775	IGHV4-4	12	0
ENSG00000211967	IGHV3-53	12	0
ENSG00000211625	IGKV3D-20	12	0
ENSG00000211952	IGHV4-28	12	0
ENSG00000251546	IGKV1D-39	12	0
ENSG00000240671	IGKV1-8	12	0
ENSG00000211972	IGHV3-66	12	0
ENSG00000211669	IGLV3-10	12	0
ENSG00000231475	IGHV4-31	12	0
ENSG00000143297	FCRL5	12	1
ENSG00000241294	IGKV2-24	11	0
ENSG00000211676	IGLJ2	11	0
ENSG00000211970	IGHV4-61	11	0
ENSG00000211685	IGLC7	11	0
ENSG00000211655	IGLV1-36	11	0
ENSG00000211632	IGKV3D-11	11	0
ENSG00000224041	IGKV3D-15	11	0
ENSG00000243063	IGKV3-7	11	0
ENSG00000243264	IGKV2D-29	11	0
ENSG00000282639	IGHV3-64D	11	0
ENSG00000211678	IGLJ3	11	0
ENSG00000211652	IGLV7-43	10	0
ENSG00000211950	IGHV1-24	10	1
ENSG00000211670	IGLV3-9	10	0
ENSG00000211649	IGLV7-46	10	0
ENSG00000211904	IGHJ2	10	0
ENSG00000211650	IGLV5-45	10	0
ENSG00000211611	IGKV6-21	10	0
ENSG00000211951	IGHV2-26	10	0
ENSG00000211973	IGHV1-69	10	0
ENSG00000211658	IGLV3-27	10	0
ENSG00000239975	IGKV1D-33	10	0
ENSG00000223350	IGLV9-49	10	0
ENSG00000211638	IGLV8-61	9	0
ENSG00000211905	IGHJ1	9	0
ENSG00000211664	IGLV2-18	9	0
ENSG00000241244	IGKV1D-16	9	0
ENSG00000274576	IGHV2-70	9	0
ENSG00000271178	IGHV3OR16-13	9	0
ENSG00000242534	IGKV2D-28	9	0
ENSG00000228325	IGKV3D-7	9	0
ENSG00000278857	IGKV1D-12	9	0
ENSG00000223648	IGHV3-64	9	0
ENSG00000211642	IGLV10-54	9	0
ENSG00000211974	IGHV2-70D	9	0
ENSG00000224650	IGHV3-74	9	0
ENSG00000211892	IGHG4	9	1
ENSG00000211898	IGHD	9	0
ENSG00000225698	IGHV3-72	8	0
ENSG00000211976	IGHV3-73	8	0
ENSG00000211942	IGHV3-13	8	0
ENSG00000211957	IGHV3-35	8	0
ENSG00000239571	IGKV2D-30	8	0
ENSG00000241566	IGKV2D-24	8	0
ENSG00000211961	IGHV1-45	8	0
ENSG00000211968	IGHV1-58	8	0
ENSG00000273962	IGKV2-40	8	0
ENSG00000239819	IGKV1D-8	8	0
ENSG00000276566	IGKV1D-13	8	0
ENSG00000282651	IGHV5-10-1	8	0
ENSG00000048462	TNFRSF17	8	1
ENSG00000211672	IGLV4-3	7	0
ENSG00000251039	IGKV2D-40	7	0
ENSG00000225523	IGKV6D-21	7	0
ENSG00000211665	IGLV3-16	7	0
ENSG00000211599	IGKV5-2	7	0
ENSG00000211639	IGLV4-60	7	0
ENSG00000242580	IGKV1D-43	7	0
ENSG00000281990	IGHV1-69-2	7	0
