## Supplemental Table 7 for "A tissue centric atlas of cell type transcriptome enrichment signatures"

### Sheet: Sheet1
ENSIG_ID	GENENAME	HPA_Antibody_ID	Company	Product name
ENSG00000122786	CALD1	CAB000006	Agilent	M3557
ENSG00000153563	CD8A	CAB000012	Agilent	M7103
ENSG00000157404	KIT	CAB003288	Agilent	A4502
ENSG00000182566	CLEC4G	CAB003789	HUPO-Liver
ENSG00000177575	CD163	CAB002432	Leica Biosystems	NCL-CD163
ENSG00000117724	CENPF	CAB070134	Novus Biologicals	NB500-101
ENSG00000177455	CD19	CAB016110	Santa Cruz Biotechnology	sc-19650
ENSG00000068078	FGFR3	CAB004231	Santa Cruz Biotechnology	sc-13121
ENSG00000140937	CDH11	CAB013072	Thermo Fisher Scientific	32-1700
ENSG00000074317	SNCB	CAB002681	Thermo Fisher Scientific	RB-9046
ENSG00000122729	ACO1	HPA019371	Atlas Antibodies	HPA019371
ENSG00000204472	AIF1	HPA049234	Atlas Antibodies	HPA049234
ENSG00000147081	AKAP4	HPA005949	Atlas Antibodies	HPA005949
ENSG00000165309	ARMC3	HPA037823	Atlas Antibodies	HPA037823
ENSG00000244617	ASPRV1	HPA034810	Atlas Antibodies	HPA034810
ENSG00000147160	AWAT2	HPA062748	Atlas Antibodies	HPA062748
ENSG00000172232	AZU1	HPA075964	Atlas Antibodies	HPA075964
ENSG00000127152	BCL11B	HPA049117	Atlas Antibodies	HPA049117
ENSG00000180878	C11orf42	HPA063404	Atlas Antibodies	HPA063404
ENSG00000179008	C14orf39	HPA059518	Atlas Antibodies	HPA059518
ENSG00000187624	C17orf97	HPA023583	Atlas Antibodies	HPA023583
ENSG00000124237	C20orf85	HPA058271	Atlas Antibodies	HPA058271
ENSG00000205129	C4orf47	HPA063485	Atlas Antibodies	HPA063485
ENSG00000269058	CALR3	HPA043355	Atlas Antibodies	HPA043355
ENSG00000204936	CD177	HPA041820	Atlas Antibodies	HPA041820
ENSG00000135218	CD36	HPA002018	Atlas Antibodies	HPA002018
ENSG00000100604	CHGA	HPA017369	Atlas Antibodies	HPA017369
ENSG00000153132	CLGN	HPA058627	Atlas Antibodies	HPA058627
ENSG00000102879	CORO1A	HPA051132	Atlas Antibodies	HPA051132
ENSG00000106789	CORO2A	HPA041161	Atlas Antibodies	HPA041161
ENSG00000145920	CPLX2	HPA071191	Atlas Antibodies	HPA071191
ENSG00000148795	CYP17A1	HPA048533	Atlas Antibodies	HPA048533
ENSG00000126733	DACH2	HPA000258	Atlas Antibodies	HPA000258
ENSG00000161634	DCD	HPA063967	Atlas Antibodies	HPA063967
ENSG00000080166	DCT	HPA010743	Atlas Antibodies	HPA010743
ENSG00000100206	DMC1	HPA001232	Atlas Antibodies	HPA001232
ENSG00000119915	ELOVL3	HPA036236	Atlas Antibodies	HPA036236
ENSG00000205186	FABP9	HPA073619	Atlas Antibodies	HPA073619
ENSG00000147378	FATE1	HPA034604	Atlas Antibodies	HPA034604
ENSG00000270765	GAS2L2	HPA044370	Atlas Antibodies	HPA044370
ENSG00000100453	GZMB	HPA003418	Atlas Antibodies	HPA003418
ENSG00000138796	HADH	HPA039588	Atlas Antibodies	HPA039588
ENSG00000117139	KDM5B	CAB068193	Atlas Antibodies	AMAb90860
ENSG00000167768	KRT1	HPA062908	Atlas Antibodies	HPA062908
ENSG00000186393	KRT26	HPA026890	Atlas Antibodies	HPA026890
ENSG00000171446	KRT27	HPA055114	Atlas Antibodies	HPA055114
ENSG00000006059	KRT33A	HPA055194	Atlas Antibodies	HPA055194
ENSG00000131737	KRT34	HPA072208	Atlas Antibodies	HPA072208
ENSG00000205426	KRT81	HPA049778	Atlas Antibodies	HPA049778
ENSG00000212657	KRTAP16-1	HPA070954	Atlas Antibodies	HPA070954
ENSG00000212725	KRTAP2-1	HPA059203	Atlas Antibodies	HPA059203
ENSG00000188694	KRTAP24-1	HPA017604	Atlas Antibodies	HPA017604
ENSG00000235942	LCE6A	HPA046376	Atlas Antibodies	HPA046376
ENSG00000203985	LDLRAD1	HPA052489	Atlas Antibodies	HPA052489
ENSG00000203784	LELP1	HPA070231	Atlas Antibodies	HPA070231
ENSG00000178934	LGALS7B	HPA001549	Atlas Antibodies	HPA001549
ENSG00000136153	LMO7	HPA020923	Atlas Antibodies	HPA020923
ENSG00000204052	LRRC73	HPA046698	Atlas Antibodies	HPA046698
ENSG00000177363	LRRN4CL	HPA050317	Atlas Antibodies	HPA050317
ENSG00000119681	LTBP2	HPA003415	Atlas Antibodies	HPA003415
ENSG00000275722	LYZL6	HPA053073	Atlas Antibodies	HPA053073
ENSG00000166482	MFAP4	HPA054097	Atlas Antibodies	HPA054097
ENSG00000197614	MFAP5	HPA010553	Atlas Antibodies	HPA010553
ENSG00000120215	MLANA	HPA048662	Atlas Antibodies	HPA048662
ENSG00000178053	MLF1	HPA079339	Atlas Antibodies	HPA079339
ENSG00000170476	MZB1	HPA043745	Atlas Antibodies	HPA043745
ENSG00000103154	NECAB2	HPA013998	Atlas Antibodies	HPA013998
ENSG00000036473	OTC	HPA000570	Atlas Antibodies	HPA000570
ENSG00000078589	P2RY10	HPA065766	Atlas Antibodies	HPA065766
ENSG00000248485	PCP4L1	HPA052833	Atlas Antibodies	HPA052833
ENSG00000186642	PDE2A	HPA031192	Atlas Antibodies	HPA031192
ENSG00000261371	PECAM1	HPA004690	Atlas Antibodies	HPA004690
ENSG00000005249	PRKAR2B	HPA008421	Atlas Antibodies	HPA008421
ENSG00000203783	PRR9	HPA027714	Atlas Antibodies	HPA027714
ENSG00000169213	RAB3B	HPA003159	Atlas Antibodies	HPA003159
ENSG00000161800	RACGAP1	HPA043912	Atlas Antibodies	HPA043912
ENSG00000185002	RFX6	HPA037696	Atlas Antibodies	HPA037696
ENSG00000101883	RHOXF1	HPA056506	Atlas Antibodies	HPA056506
ENSG00000168484	SFTPC	HPA010928	Atlas Antibodies	HPA010928
ENSG00000163535	SGO2	HPA035163	Atlas Antibodies	HPA035163
ENSG00000251322	SHANK3	HPA003446	Atlas Antibodies	HPA003446
ENSG00000163206	SMCP	HPA077113	Atlas Antibodies	HPA077113
ENSG00000133115	STOML3	HPA071011	Atlas Antibodies	HPA071011
ENSG00000092201	SUPT16H	HPA049787	Atlas Antibodies	HPA049787
ENSG00000139351	SYCP3	HPA039635	Atlas Antibodies	HPA039635
ENSG00000182253	SYNM	HPA040066	Atlas Antibodies	HPA040066
ENSG00000059377	TBXAS1	HPA031259	Atlas Antibodies	HPA031259
ENSG00000071564	TCF3	HPA062476	Atlas Antibodies	HPA062476
ENSG00000101190	TCFL5	HPA055223	Atlas Antibodies	HPA055223
ENSG00000164325	TMEM174	HPA037975	Atlas Antibodies	HPA037975
ENSG00000140416	TPM1	HPA009066	Atlas Antibodies	HPA009066
ENSG00000156298	TSPAN7	CAB068245	Atlas Antibodies	AMAb90624
ENSG00000178021	TSPYL6	HPA034700	Atlas Antibodies	HPA034700
ENSG00000118271	TTR	HPA002550	Atlas Antibodies	HPA002550
ENSG00000198554	WDHD1	HPA001122	Atlas Antibodies	HPA001122
ENSG00000144161	ZC3H8	HPA034803	Atlas Antibodies	HPA034803
